# Comprehensive annotation of 3′UTRs from primary cells and their quantification from scRNA-seq data

**DOI:** 10.1101/2021.11.22.469635

**Authors:** Mervin M. Fansler, Sibylle Mitschka, Christine Mayr

**Affiliations:** Tri-Institutional Training Program in Computational Biology and Medicine, Weill-Cornell Graduate College, New York, NY 10021, USA; Cancer Biology and Genetics Program, Memorial Sloan Kettering Cancer Center, New York, NY 10065, USA

## Abstract

Approximately half of human genes generate mRNA isoforms that differ in their 3′UTRs while encoding the same protein. 3′UTR and mRNA length is determined by 3′ end cleavage sites (CS). Here, we mapped and categorized mRNA 3′ end CS in more than 200 primary human and mouse cell types, resulting in a 40% increase of CS annotations relative to the GENCODE database. We incorporated these annotations into a novel computational pipeline, called scUTRquant, for rapid, precise, and accurate quantification of gene and 3′UTR isoform expression from single-cell RNA sequencing (scRNA-seq) data. When applying scUTRquant to data from 474 cell types and 2,134 perturbations, we discovered extensive 3′UTR length changes across cell types that are as widespread and dynamically regulated as gene expression changes. Our data indicate that mRNA abundance and mRNA length are two independent axes of gene regulation that together determine the amount and spatial organization of protein synthesis.
