## Supplementary material for "Comprehensive annotation of 3′UTRs from primary cells and their quantification from scRNA-seq data": Table S5 - DGE versus DUL

### Sheet: DGE-DUL Tests (L2FC 1.5)
Cell Type 1	Cell Type 2	Coexpressed multi-UTR genes	NS	DUL	DGE	Both	Chi-squared	p-value	DUL and DGE are independent
HSC	Baso	2641	2417	178	43	3	0.00806993	1	yes
HSC	Ery	3404	2426	697	218	63	0.00153591	1	yes
HSC	Mono	3340	2864	352	109	15	0.161864	0.768023	yes
HSC	Neutro	1740	1388	210	118	24	1.58396	0.250775	yes
OPC	ODC	2903	2408	296	167	32	4.87427	0.0273973	no
TSpleen	BSpleen	3112	2937	119	43	13	50.5381	9.999e-05	no
TSpleen	TMamm	2881	2409	403	57	12	0.511413	0.485451	yes
Timm	TSpleen	3003	2612	279	98	14	0.994212	0.326267	yes
TraMes	TraEpi	3847	3479	255	99	14	5.21399	0.0263974	no
imNeur	mNeur	134	55	11	63	5	2.76314	0.115588	yes
lumMamm	basMamm	2474	2187	173	102	12	1.60531	0.265573	yes
mESC	MEF	4996	3688	976	266	66	0.205722	0.674133	yes
mNeur	Astro	3739	2866	695	139	39	0.615371	0.442356	yes
mNeur	MG	2346	1459	693	140	54	1.56415	0.227877	yes
mNeur	NeurEC	635	583	9	43	0	0.663115	0.650935	yes
mNeur	ODC	3729	2463	982	214	70	1.92743	0.168183	yes
mNeur	endo	2408	1668	560	129	51	0.899907	0.371063	yes

### Sheet: DGE-DUL Tests (L2FC 1.25)
Cell Type 1	Cell Type 2	Coexpressed multi-UTR genes	NS	DUL	DGE	Both	Chi-squared	p-value	DUL and DGE are independent
HSC	Baso	2641	2305	166	155	15	1.10466	0.341466	yes
HSC	Ery	3404	2190	624	454	136	0.215827	0.665133	yes
HSC	Mono	3340	2688	324	285	43	1.67409	0.218178	yes
HSC	Neutro	1740	1225	179	281	55	3.05193	0.0912909	yes
OPC	ODC	2903	2222	261	353	67	10.6112	0.00209979	no
TSpleen	BSpleen	3112	2860	112	120	20	36.4105	9.999e-05	no
TSpleen	TMamm	2881	2337	379	129	36	7.80162	0.00769923	no
Timm	TSpleen	3003	2449	259	261	34	1.16204	0.29927	yes
TraMes	TraEpi	3847	3319	236	259	33	9.02094	0.00349965	no
imNeur	mNeur	134	24	8	94	8	6.81913	0.0153985	no
lumMamm	basMamm	2474	2002	151	287	34	5.17031	0.0326967	no
mESC	MEF	4996	3362	903	592	139	1.75942	0.19948	yes
mNeur	Astro	3739	2669	634	336	100	3.41673	0.070393	yes
mNeur	MG	2346	1326	610	273	137	0.566582	0.489251	yes
mNeur	NeurEC	635	463	8	163	1	1.03201	0.458154	yes
mNeur	ODC	3729	2266	896	411	156	0.1609	0.725227	yes
mNeur	endo	2408	1509	510	288	101	0.0853639	0.80472	yes

### Sheet: DGE-DUL Correlations
test_label	method	alternative	Pearson's R	statistic	p.value	genes investigated	conf.low	conf.high
MEF vs mESC	Pearson's product-moment correlation	two.sided	-0.0078834	-0.557123	0.577468	4994	-0.035606	0.0198513
ODC vs mNeur	Pearson's product-moment correlation	two.sided	-0.0676852	-4.14162	3.52504e-05	3727	-0.0995668	-0.0356647
MG vs mNeur	Pearson's product-moment correlation	two.sided	-0.0838198	-4.07246	4.80636e-05	2344	-0.123869	-0.0434982
Ery vs HSC	Pearson's product-moment correlation	two.sided	-0.146327	-8.62765	9.45579e-18	3402	-0.179043	-0.113289
endo vs mNeur	Pearson's product-moment correlation	two.sided	-0.0919934	-4.53158	6.1406e-06	2406	-0.131455	-0.0522407
Astro vs mNeur	Pearson's product-moment correlation	two.sided	-0.0653697	-4.00468	6.33086e-05	3737	-0.097221	-0.0333846
ODC vs OPC	Pearson's product-moment correlation	two.sided	-0.109959	-5.95861	2.85042e-09	2901	-0.145755	-0.0738747
Mono vs HSC	Pearson's product-moment correlation	two.sided	-0.123227	-7.17416	8.9215e-13	3338	-0.156489	-0.0896857
Neutro vs HSC	Pearson's product-moment correlation	two.sided	-0.128997	-5.42311	6.67879e-08	1738	-0.174929	-0.0825048
TraEpi vs TraMes	Pearson's product-moment correlation	two.sided	-0.0957396	-5.96403	2.68282e-09	3845	-0.126957	-0.0643325
TSpleen vs Timm	Pearson's product-moment correlation	two.sided	-0.076513	-4.20381	2.70127e-05	3001	-0.111975	-0.0408562
basMamm vs lumMamm	Pearson's product-moment correlation	two.sided	-0.0538039	-2.67897	0.00743393	2472	-0.0930148	-0.0144262
TMamm vs TSpleen	Pearson's product-moment correlation	two.sided	-0.052807	-2.83739	0.00458029	2879	-0.0891532	-0.0163202
mNeur vs imNeur	Pearson's product-moment correlation	two.sided	-0.0795701	-0.917098	0.360764	132	-0.245841	0.0912497
Baso vs HSC	Pearson's product-moment correlation	two.sided	-0.118251	-6.11763	1.09073e-09	2639	-0.155691	-0.0804726
BSpleen vs TSpleen	Pearson's product-moment correlation	two.sided	-0.114476	-6.42625	1.50805e-10	3110	-0.149013	-0.0796596
NeurEC vs mNeur	Pearson's product-moment correlation	two.sided	-0.038788	-0.976622	0.329129	633	-0.116243	0.0391357
